# What sets the mutation rate of a cell type in an animal species?

**DOI:** 10.64898/2025.12.19.695482

**Authors:** Marc de Manuel, Molly Przeworski, Natanael Spisak, Anastasia Stolyarova

## Abstract

Germline mutation rates per generation are strikingly similar across animals, despite vast differences in life histories. Analogously, in at least one somatic cell type, mutation rates at the end of lifespan are comparable across mammals. These observations point to a key role for natural selection in shaping mutation rates. In this essay, we summarize the patterns identified to date and outline existing theories for how selection pressures might shape mutation rates in animal germline and soma. We argue that an understanding of what sets the mutation rate of a given cell type in a species requires better integration of genetics and development with population processes of selection and genetic drift.
