## Supplementary Table 1 for "What sets the mutation rate of a cell type in an animal species?"

### Sheet: SuppTable1
Common name	Latin name	Taxon	Reference	doi	# trios >= 5	Mut rate per gen per bp (autosomes)	Generation time (years)	Number of mutations	Male to female bias
atlantic herring	Clupea harengus	fish	Feng et al, eLife 2017	https://doi.org/10.7554/eLife.23907	12	2e-09	6	17	0.88
three-spined stickleback	Gasterosteus aculeatus	fish	Zhang et al, bioRxiv 2024	https://doi.org/10.1101/2024.11.13.623523	40	5.05e-09	3	115	0.88
nine-spined stickleback	Pungitius pungitius	fish	Zhang et al, MBE 2023	https://doi.org/10.1093/molbev/msad192	106	4.56e-09	2	308	1.52
guppy	Poecilia reticulata	fish	Burda et al, Authorea 2022	https://doi.org/10.22541/au.165941824.49093906/v1	20	3.44e-09	0.5	24	3.5
gulf pipefish	Syngnathus scovelli	fish	Bergeron et al, Nature 2023	https://doi.org/10.1038/s41586-023-05752-y	6	2.3e-09	1	14	0.67
human	Homo sapiens	mammals	Jónsson et al, Nature 2017	https://doi.org/10.1038/nature24018	1548	1.25e-08	28	101377	4.1
dog	Canis lupus	mammals	Zhang et al, Genome Biology 2025	https://doi.org/10.1186/s13059-025-03804-2	390	4.89e-09	4	8312	3.01
mouse	Mus musculus	mammals	Lindsay et al, Nature Communications 2019	https://doi.org/10.1038/s41467-019-12023-w	40	3.9e-09	0.75	753	2.7
cattle	Bos taurus	mammals	Harland et al, bioRxiv 2017	https://doi.org/10.1101/079863	5	1.17e-08	3	190	2.4
pig	Sus scrofa	mammals	Bergeron et al, Nature 2023	https://doi.org/10.1038/s41586-023-05752-y	7	4.1e-09	0.5	101	2.25
baboon	Papio anubis	mammals	Wu et al, PLoS Biology 2020	https://doi.org/10.1371/journal.pbio.3000838	12	5.7e-09	10	475	4.5
rhesus macaque	Macaca mulatta	mammals	Stendahl et al, Genome Research 2023	https://doi.org/10.1101/gr.277977.123	108	8.1e-09	11	1146	2.87
rhesus macaque	Macaca mulatta	mammals	Wang et al, Genome Research 2020	https://doi.org/10.1101/gr.255174.119	14	5.8e-09	11	307	3.2
rhesus macaque	Macaca mulatta	mammals	Bergeron et al, GigaScience 2012	https://doi.org/10.1093/gigascience/giab029	19	7.7e-09	11	663	4.26
chimpanzee	Pan troglodytes	mammals	Besenbacher et al, Nature Ecology & Evolution 2019	https://doi.org/10.1038/s41559-018-0778-x	7	1.2731e-08	25	263	4.36842
cat	Felis catus	mammals	Wang et al, MBE 2022	https://doi.org/10.1093/molbev/msac147	11	8.6e-09	3.8	233	1.7
opossum	Monodelphis domestica	mammals	Peña-Garcia et al, Genetics 2025	https://doi.org/10.1093/genetics/iyaf177	22	2.52e-09	1	242	1.96774
aye-aye	Daubentonia madagascariensis	mammals	Versoza et al, MBE 2025	https://doi.org/10.1093/molbev/msaf034	10	1.1e-08	4.5	323	2.7
owl monkey	Aotus trivirgatus	mammals	Thomas et al, Current Biology 2018	https://doi.org/10.1016/j.cub.2018.08.050	14	8.1e-09	6	283	2.15
guinea pig	Cavia porcellus	mammals	Bergeron et al, Nature 2023	https://doi.org/10.1038/s41586-023-05752-y	6	9.42e-09	1.5	91	2.04
white-faced saki	Pithecia pithecia	mammals	Bergeron et al, Nature 2023	https://doi.org/10.1038/s41586-023-05752-y	5	9.5e-09	16	173	3.46
whale	Megaptera novaeangliae	mammals	Suárez-Menéndez et al, Science 2023	https://doi.org/10.1126/science.adf2160	5	1.12e-08	21.5	143	3.53
zebra finch	Taeniopygia guttata	birds	Liang et al, Communications Biology 2024	https://doi.org/10.1038/s42003-024-06945-5	16	6.2e-09	3.31	150
zebra finch	Taeniopygia guttata	birds	Prentout et al, PLoS Genetics 2025	https://doi.org/10.1371/journal.pgen.1011661	40	5e-09	2.5	202	1.7
collared flycatcher	Ficedula albicollis	birds	Smeds et al, Genome Research 2016	https://doi.org/10.1101/gr.204669.116	7	4.6e-09	2.44	55	1.2
great weed warblers	Acrocephalus arundinaceus	birds	Zhang et al, GBE 2023	https://doi.org/10.1093/gbe/evad180	8	7.16e-09	2.44	82	3
japanese quail	Coturnix japonica	birds	Bergeron et al, Nature 2023	https://doi.org/10.1038/s41586-023-05752-y	8	5.4e-09	2.4	65	2.3
herring gull	Larus argentatus	birds	Bergeron et al, Nature 2023	https://doi.org/10.1038/s41586-023-05752-y	7	7.1e-09	12	87	1.78
siberian stonechat	Saxicola maurus	birds	Bergeron et al, Nature 2023	https://doi.org/10.1038/s41586-023-05752-y	5	6.4e-09	3.5	55	6.16667
painted turtle	Chrysemys picta	reptiles	Bergeron et al, Nature 2023	https://doi.org/10.1038/s41586-023-05752-y	9	4.37e-09	20	138	1.625
postman butterfly	Heliconius melpomene	insects	Keightley et al, MBE 2015	https://doi.org/10.1093/molbev/msu302	30	2.9e-09	0.16	9
common fruit fly	Drosophila melanogaster	insects	Keightley et al, Genetics 2014	https://doi.org/10.1534/genetics.113.158758	12	2.8e-09	0.027	6
fruit fly	Drosophila simulans	insects	Wang et al, Genome Research 2023	https://doi.org/10.1101/gr.277383.122	30	4.51e-09	0.027	58
C. elegans	Caenorhabditis elegans	worms	Denver et al, PNAS 2009	https://doi.org/10.1073/pnas.0904895106	10	2.7e-09	0.008	391
C. elegans	Caenorhabditis elegans	worms	Denver et al, GBE 2012	https://doi.org/10.1093/gbe/evs028	25	1.89e-09	0.008	207
C. elegans	Caenorhabditis elegans	worms	Meier et al, Genome Research 2014	https://doi.org/10.1101/gr.175547.114	6	3.37e-10	0.008
C. elegans	Caenorhabditis elegans	worms	Konrad et al, Genetics 2019	https://doi.org/10.1534/genetics.119.302054	35	1.84e-09	0.008	1112
C. elegans	Caenorhabditis elegans	worms	Saxena et al, MBE 2018	https://doi.org/10.1093/molbev/msy213	32	2.33e-09	0.008	347
C. elegans	Caenorhabditis elegans	worms	Saxena et al, MBE 2018	https://doi.org/10.1093/molbev/msy213	48	2.57e-09	0.008	1481
C. briggsae	Caenorhabditis briggsae	worms	Denver et al, GBE 2012	https://doi.org/10.1093/gbe/evs028	25	1.43e-09	0.008	241
P. pacificus	Pristionchus pacificus	worms	Weller et al, Genetics 2014	https://doi.org/10.1534/genetics.113.159863	22	2e-09	0.01	802

### Sheet: Sheet1
Common name	Latin name	Taxon	Link	PDF	# trios > 5	Mut rate per gen per bp (autosomes)	Mut rate CI_lower	Mut rate CI_upper	Generation time (years)	Effective population size	Genome length	Number of mutations	Number of CpG>TpG	Phased?	Male to female bias	Notes
betta fish		fish	https://www.science.org/doi/10.1126/sciadv.abm4950		1	3.75 × 10−9
cichlids (3 species)		fish	https://www.nature.com/articles/s41559-018-0717-x		3	3.5 × 10−9
espaulette sharks	Hemiscyllium ocellatum	fish	https://www.nature.com/articles/s41467-023-42238-x#Sec2		9	7×10−10
atlantic herring	Clupea harengus	fish	https://elifesciences.org/articles/23907		12	2e-09			6			17			0.88
three-spined stickleback	Gasterosteus aculeatus	fish	https://www.biorxiv.org/content/10.1101/2024.11.13.623523v1.full.pdf		40	5.05e-09			3			115			0.88
nine-spined stickleback	Pungitius pungitius	fish	https://academic.oup.com/mbe/article/40/9/msad192/7256197		106	4.56e-09			2			308			1.52	"To provide a direct estimate of the de novo mutation rate in the epaulette shark, we generated 10X Genomics linked-reads sequencing data for nine F1 progeny produced during our captive breeding experiment. As identification of de novo mutations requires high sequence coverage, we sequenced each offspring to ~49–82× coverage (Supplementary Table 2)."
guppy	Poecilia reticulata	fish	https://www.authorea.com/users/498740/articles/579477-germline-mutation-rate-in-guppies-poecilia-retuculata-confirms-a-low-mutation-rate-in-teleost-fishes		20	3.44e-09			0.5			24			3.5	only consider 30% of the genome
gulf pipefish	Syngnathus scovelli	fish	https://www.nature.com/articles/s41586-023-05752-y		6	2.3e-09			1		307072164	14	5	Yes	0.67
human	Homo sapiens	mammals		decode Icelandic trios	1548	1.25e-08			30		2728709087	101377	17671	Yes	4.1
dog	Canis lupus	mammals	https://genomebiology.biomedcentral.com/articles/10.1186/s13059-025-03804-2	dog.pdf	390	4.89e-09			4		2500000000	8312	~1660	Yes	3.01	high C>T mutation rate in CpG islands
mouse	Mus musculus	mammals	https://www.nature.com/articles/s41467-019-12023-w	mouse.pdf	40	3.9e-09			0.75		2700000000	753	128	Yes	2.7
cattle	Bos taurus	mammals	www.biorxiv.org/content/10.1101/079863v2.full.pdf	cattle.pdf	5	1.17e-08			3		2900000000	190		Yes	2.4
cattle	Bos taurus	mammals	https://www.researchgate.net/publication/331856330_Rate_of_de_novo_mutation_in_dairy_cattle_and_potential_impact_of_reproductive_technologies	was never published?	131
pig	Sus scrofa	mammals	https://www.nature.com/articles/s41586-023-05752-y		7	4.1e-09			0.5		2501912388	101	31	Yes	2.25	mean parental age = 0.5y, but typical generation time ~ 3y
pig	Sus scrofa	mammals	https://gsejournal.biomedcentral.com/articles/10.1186/s12711-025-00967-1		46
baboon	Papio anubis	mammals	https://journals.plos.org/plosbiology/article?id=10.1371/journal.pbio.3000838		12	5.7e-09			10			475	9 out of 56 transmitted; 61 in total	Yes	4.5
rhesus macaque	Macaca mulatta	mammals	https://pmc.ncbi.nlm.nih.gov/articles/PMC10760519/		108	8.1e-09			11			1146	206	Yes	2.87	hypermutated trios excluded
rhesus macaque	Macaca mulatta	mammals	https://genome.cshlp.org/content/30/6/826.long		14	5.8e-09			11			307	73	Yes	3.2
rhesus macaque	Macaca mulatta	mammals	https://academic.oup.com/gigascience/article/10/5/giab029/6269103		19	7.7e-09			11			663	144	Yes	4.26
chimpanzee	Pan troglodytes	mammals	https://www.nature.com/articles/s41559-018-0778-x		7	1.2731e-08			25			263	55	Yes	4.36842
gorilla		mammals	https://www.nature.com/articles/s41559-018-0778-x		<5				20			83	12
cat	Felis catus	mammals	https://pmc.ncbi.nlm.nih.gov/articles/PMC9290555/		11	8.6e-09			3.8			233	49	Yes	1.7
mouse lemur		mammals	https://pmc.ncbi.nlm.nih.gov/articles/PMC8322134/		<5				3			92	4
opossum	Monodelphis domestica	mammals	https://pmc.ncbi.nlm.nih.gov/articles/PMC12456103/		22	2.52e-09			1			242	~21	Yes	1.96774	very low prop of CpG>TpGs, but the total C>T is similar to human
aye-aye	Daubentonia madagascariensis	mammals	https://academic.oup.com/mbe/article/42/3/msaf034/8058710		10	1.1e-08			4.5			323	57	Yes	2.7
owl monkey	Aotus trivirgatus	mammals	https://www.cell.com/current-biology/fulltext/S0960-9822(18)31134-5		14	8.1e-09			6			283	28	Yes	2.15
guinea pig	Cavia porcellus	mammals	https://www.nature.com/articles/s41586-023-05752-y		6	9.42e-09			1.5		2716396567	91	16	Yes	2.04
white-faced saki	Pithecia pithecia	mammals	https://www.nature.com/articles/s41586-023-05752-y		5	9.5e-09			16		2708768896	173	40	Yes	3.46
whale	Balaenoptera musculus	mammals	https://www.science.org/doi/10.1126/science.adf2160		5	1.12e-08			21.5			143		Yes	3.53
zebra finch	Taeniopygia guttata	birds	https://www.nature.com/articles/s42003-024-06945-5		16	6.2e-09			3.31			150
zebra finch	Taeniopygia guttata	birds	https://journals.plos.org/plosgenetics/article?id=10.1371/journal.pgen.1011661		40	5e-09			2.5			202			1.7
collared flycatcher	Ficedula albicollis	birds	https://genome.cshlp.org/content/26/9/1211.long		7	4.6e-09			2.44			55			1.2
great weed warblers	Acrocephalus arundinaceus	birds	https://academic.oup.com/gbe/article/15/11/evad180/7289221		8	7.16e-09			2.44			82			3
japanese quail	Coturnix japonica	birds	https://www.nature.com/articles/s41586-023-05752-y		8	5.4e-09			2.4		927656957	65	10	Yes	2.3
herring gull	Larus argentatus	birds	https://www.nature.com/articles/s41586-023-05752-y		7	7.1e-09			12		1205252262	87	30	Yes	1.78
siberian stonechat	Saxicola maurus	birds	https://www.nature.com/articles/s41586-023-05752-y		5	6.4e-09			3.5		1020367763	55	6	Yes	6.16667
painted turtle	Chrysemys picta	reptiles	https://www.nature.com/articles/s41586-023-05752-y		9	4.37e-09			20		2474248364	138	20	Yes	1.625
postman butterfly	Heliconius melpomene	insects	https://pubmed.ncbi.nlm.nih.gov/25371432/		30	2.9e-09			0.16		270000000	9
common fruit fly	Drosophila melanogaster	insects	https://doi.org/10.1534/genetics.113.158758		12	2.8e-09			0.027		102500000	6
fruit fly	Drosophila simulans	insects	https://pmc.ncbi.nlm.nih.gov/articles/PMC10234296/		30	4.51e-09			0.027			58
			https://pmc.ncbi.nlm.nih.gov/articles/PMC10355183/
C. elegans	Caenorhabditis elegans	worms	https://www.ncbi.nlm.nih.gov/pmc/articles/PMC2752564/		10	2.7e-09			0.008			391
C. elegans	Caenorhabditis elegans	worms	https://academic.oup.com/gbe/article/4/4/513/551483		25	1.89e-09			0.008			207
C. elegans	Caenorhabditis elegans	worms	https://www.ncbi.nlm.nih.gov/pmc/articles/PMC4199376/		6	3.37e-10			0.008
C. elegans	Caenorhabditis elegans	worms	https://academic.oup.com/genetics/article/212/3/837/5931235		35	1.84e-09			0.008			1112
C. elegans	Caenorhabditis elegans	worms	https://www.ncbi.nlm.nih.gov/pmc/articles/PMC6367967/		32	2.33e-09			0.008			347
C. elegans	Caenorhabditis elegans	worms	https://www.ncbi.nlm.nih.gov/pmc/articles/PMC6367967/		48	2.57e-09			0.008			1481
C. briggsae	Caenorhabditis briggsae	worms	https://academic.oup.com/gbe/article/4/4/513/551483		25	1.43e-09			0.008			241
P. pacificus	Pristionchus pacificus	worms	https://www.ncbi.nlm.nih.gov/pmc/articles/PMC3982703/		22	2e-09			0.01			802

### Sheet: Sheet2
Cagan et al species	https://animaldiversity.org/search/
Species	av longevity (captive)	av longevity (wild)	other sources
Black-and-white colobus	-		20	https://www.sfzoo.org/black-and-white-colobus-monkey/
Cat	14
Cow	20
Dog	20
Ferret	2025-06-10
Giraffe	25	2025-10-15
Horse	25-30	62
Human
Lion	13	14
Mouse	2	1-1.5
Naked mole-rat	31	30
Rabbit	9	9
Rat	1	1
Ring-tailed lemur	30	27
Tiger	16-18	2025-08-10
